# Massively parallel CRISPRi assays reveal concealed thermodynamic determinants of dCas12a binding

**DOI:** 10.1101/777565

**Authors:** David A. Specht, Yasu Xu, Guillaume Lambert

## Abstract

The versatility of CRISPR-Cas endonucleases as a tool for biomedical research has lead to diverse applications in gene editing, programmable transcriptional control, and nucleic acid detection. Most CRISPR-Cas systems, however, suffer from off-target effects and unpredictable non-specific binding that negatively impact their reliability and broader applicability. To better evaluate the impact of mismatches on DNA target recognition and binding, we develop a massively parallel CRISPR interference (CRISPRi) assay to measure the binding energy between tens of thousands of CRISPR RNA (crRNA) and target DNA sequences. By developing a general thermodynamic model of CRISPR-Cas binding dynamics, our results unravel a comprehensive map of the energetic landscape of *Francisella novicida* Cas12a (FnCas12a) as it searches for its DNA target. Our results reveal concealed thermodynamic factors affecting FnCas12a DNA binding which should guide the design and optimization of crRNA that limit off-target effects, including the crucial role of an extended PAM sequence and the impact of the specific base composition of crRNA-DNA mismatches. Our generalizable approach should also provide a mechanistic understanding of target recognition and DNA binding when applied to other CRISPR-Cas systems.
