## Supplementary material for "Massively parallel CRISPRi assays reveal concealed thermodynamic determinants of dCas12a binding": GenomicRepressionData.csv

GeneName	GeneSequence	Gene Function	Counts-aTc	Fraction-aTc	Counts+aTc	Fraction+aTc	GrowthRate+aTc	GrowthRate+aTc-Error
glyA	CGGTCTACACCGCGCTGCTGGAA	biosynthesis	14045.0	0.01848267076895543	34846.0	0.060621876136247	1.051835918786867	0.037290351439663486
lexA	GGGTTCCGTTCCCCAAACGCGGC	cell division	20160.0	0.02652977164130591	46823.0	0.08145836269091124	1.0364299930838399	0.03729035144077345
dapB	CTGGGCAGCGACGCCGGTGAGCT	metabolism	11984.0	0.015770475364554067	25566.0	0.0444773829219793	1.0165922943836043	0.037285906343078504
ynbG	CTATAATTCACAATTATAATTCA	cell division	8430.0	0.011093550344057975	17892.0	0.0311268612704394	1.015393859365913	0.03725010630559163
asd	TACTTCTCAGCTTGGCCAGGCTG	biosynthesis	12243.0	0.016111309236334734	25892.0	0.04504452783446328	1.014558826170611	0.03728806223166856
lacZ	CGTGACGTCTCGTTGCTGCATAA	metabolism	6740.0	0.008869576431666757	13731.0	0.02388793494882648	1.0058323458838951	0.037220212154714806
marR	AGGTGCTCTGCTCTATCCGCTGC	cell division	8604.0	0.011322527539771627	17225.0	0.029966475820663908	1.0017562876409192	0.03725263818733959
galT	ACTAATGACTTTGCGGCTTTGAT	metabolism	10255.0	0.013495178977261511	20310.0	0.035333475989415615	0.999238356935173	0.03727151752592468
dicC	GCTTCGCTTTATAGCTGGAAAGG	cell division	11452.0	0.01507038416846405	22620.0	0.03935220220977751	0.9986132521946716	0.03728147842241881
araB	TGATGCCCCGAATAACCAGTTCC	metabolism	11324.0	0.014901941173916076	22228.0	0.038670236548140335	0.9971562476711419	0.03728041313661604
nadE	TGAAAAGCTACCTGCAAACTTAT	metabolism	6909.0	0.009091973822905879	13308.0	0.023152038329253718	0.9927472190233144	0.037223745054701884
ssb	ATCGAAGGTCAGCTGCGTACCCG	cell division	15561.0	0.020477667485632997	29931.0	0.05207120974097483	0.9924172644312185	0.03729035143945495
pgsA	TCTGCCTGTCACCTGGTCGCCGT	biosynthesis	12114.0	0.015941550280891854	23255.0	0.040456916993296906	0.9919577336658533	0.03728698843358202
cytR	CCGCAGCCTATGGGGCGCAACGT	cell division	12290.0	0.016173159398395316	22946.0	0.03991934712226148	0.985468203415938	0.03728845346787689
infC	ACGCGATTAAGCACTTCCATACC	ribosomal protein	8743.0	0.01150544610416357	15316.0	0.02664537263682371	0.9705956085031086	0.03725455973338356
ligA	AGCCAGATACGCCATGAAGTACC	cell division	11182.0	0.014715074726839417	19515.0	0.03395040787461574	0.9697163687662916	0.037279231370692584
tusA	TACCTTTATGGAACACGAACTGG	cell division	11963.0	0.01574284018576104	19437.0	0.03381471062561651	0.9530218240705381	0.037285731546391795
rpoD	CAGCGTGGAATCTGAAATCGGGC	cell division	13119.0	0.01726409098027243	18648.0	0.03244208076073966	0.9218161814187392	0.037290351438612895
gapA	CGTGCTGCTCAGAAACGTTCTGA	metabolism	3800.0	0.005000651400642979	5192.0	0.009032565600051496	0.9125817886984804	0.03701863618388293
glpF	GTCAGTGGGAAATCAGTGTCATT	metabolism	5531.0	0.007278579709725346	7394.0	0.012863403321799067	0.9074888673652144	0.03713300982763661
cra	CAGCGTCAGGTTGATGCCATTAT	metabolism	8338.0	0.01097248194172662	10288.0	0.017898119201334703	0.8887804451433055	0.03723016992620669
nadK	CTGACTGACCTTGACCCCGATAA	metabolism	10774.0	0.01417816268171775	13006.0	0.022626646416461817	0.8836730184887374	0.03727583608302487
dnaE	TGGTCTGGTGAAGTTCTACGGAG	cell division	8528.0	0.011222514511758768	9729.0	0.016925622250173536	0.8704798038203295	0.03722762724906551
lpxD	GCGAAAAGTGCCGCACTGGTAGT	biosynthesis	12245.0	0.016113941158124544	13014.0	0.02264056408302584	0.8539416361578852	0.03728807887915177
ispF	GCGGTGAAGGCCCAATTATCATT	metabolism	7629.0	0.010039465667238233	7965.0	0.013856776772806272	0.8497847355448828	0.037190013334935636
rplT	AAACAAGCTAAAGGCTACTACGG	ribosomal protein	123.0	0.00016186319007344377	127.0	0.00022094295670387903	0.8471942508420774	0.04885048791925025
acpS	TGGCGAAGCGTTTTGCTGTGAAA	biosynthesis	9778.0	0.012867465630391327	9393.0	0.01634108025448453	0.830346851125503	0.03723933191084225
crp	AAGAGGGCCAGGAACGTAGCGCA	metabolism	19768.0	0.026013914970502736	17212.0	0.02994385961249737	0.8074035304645731	0.03729035143893273
dxs	CTCGACAGCGTGAGCCGTTCCAG	metabolism	8541.0	0.011239622003392548	5662.0	0.009850228510687897	0.7437601707611493	0.03715532625604349
prmC	TTCTCGCCTTTGGTGAAACGCAG	biosynthesis	5664.0	0.00745360250874785	3590.0	0.006245552870605714	0.7332844355678371	0.037023279983638586
thyA	GTCATCAGATGCGTTTTAACCTG	biosynthesis	4833.0	0.006360039005080925	2875.0	0.00500166142144608	0.7184763814173231	0.03696574548902467
lpxA	TATCGTTGGACCCCATGTCGAAA	biosynthesis	8365.0	0.011008012885889084	4475.0	0.007785194734250856	0.6937011316079297	0.03711482899687737
rpmH	AACCGTCTGTACTGAAGCGCAAC	ribosomal protein	150.0	0.00019739413423590705	72.0	0.00012525899907621488	0.6683927423757994	0.052560267173217046
ribA	CTGATGGTGGGATTTGAAGAACT	metabolism	8403.0	0.011058019399895513	3957.0	0.006884025824230309	0.6639264045885633	0.037095022799642
nrdB	TTCTGGCGTCCGGAAGAAGTTGA	metabolism	9634.0	0.012677967261524857	4383.0	0.007625141568764581	0.6558818006808662	0.03712772842992441
fabB	TCTCAGGAGCTGAAGGATTCCGG	metabolism	9188.0	0.012091048702396759	3990.0	0.006941436198806908	0.6450174675805528	0.0371070301966185
prfB	ACTACGACGCCAAGAAAGAGCGT	biosynthesis	649.0	0.0008540586207940245	225.0	0.0003914343721131715	0.5924429331736731	0.0394045804607906
ftsY	CTGCCGACGTTGTGGAAGTCACT	cell division	7556.0	0.009943400521910091	2590.0	0.00450584455010273	0.5897930817977166	0.03702009601499527
rpoB	TATCCAGCTTGACTCGTTTCAGA	cell division	8446.0	0.011114605718376473	2588.0	0.004502365133461724	0.5636199913277518	0.03703438886218279
valS	AGCCTAATGGCGATGAAAGCCAG	biosynthesis	372.0	0.0004895374529050495	109.0	0.0001896282069348253	0.5531766683519137	0.04510305787220424
kdsA	CGAGCACTACGTAACTGTGACCC	biosynthesis	4333.0	0.005702058557627902	1247.0	0.0021694162756672217	0.5489810972029057	0.03696967130989065
cohE	CCACTATGATTGATCGCGAGCCA	cell division	10029.0	0.013197771815012745	2638.0	0.004589350549486873	0.527986237027436	0.0370586006103964
rpsT	TCAAGAAAGTATACGCAGCTATC	ribosomal protein	8772.0	0.011543608970115844	2258.0	0.003928261387695739	0.522938171810261	0.037035720034244005
der	TCTGTATTGATACCGGCGGGATT	biosynthesis	5925.0	0.007797068302318328	1404.0	0.00244255048198619	0.5036170926651601	0.0369946340069745
ribE	GGTGCCTGGTGCCTATGAGCTGC	biosynthesis	11816.0	0.015549393934209852	2734.0	0.004756362548255159	0.4980536347905895	0.037076275777898356
dnaG	CACGCGTGTTGTCCATTCCACAA	cell division	8518.0	0.011209354902809708	1931.0	0.003359376766891263	0.49327886157052786	0.037027531633654076
kdsB	TGGTCATTATTCCCGCGCGCTAC	biosynthesis	11549.0	0.015198032375269937	2090.0	0.0036359903898512376	0.440688930405584	0.037061226137974676
asnS	TGACGGTTCCTGCTTTGATCCTG	biosynthesis	4271.0	0.005620468982143727	757.0	0.0013169591986207593	0.4358323468646669	0.03701124068521202
trpS	CTGTATCGTTGACCAACACGCGA	biosynthesis	9587.0	0.012616117099464271	1618.0	0.002814848062573829	0.4243995603015113	0.03704684049317754
pyrG	ATTCGTACCAAAATGAGCCGCCG	biosynthesis	10306.0	0.01356229298290172	1713.0	0.0029801203530216125	0.4208367430253632	0.037052840150693316
pheM	CTTTAGCACCTGAATCCAGGAGG	biosynthesis	10006.0	0.013167504714429906	1584.0	0.0027556979796767274	0.40945661589175203	0.03705290774723216
nrdA	CCAGGTCGAGCTGCGCTCCCACA	metabolism	10232.0	0.013464911876678672	1363.0	0.002371222440845568	0.36916637508407335	0.03706754265881905
rpsM	TGGCGTCGGCAAGACCCGTTCTA	ribosomal protein	8880.0	0.011685732746765697	1039.0	0.0018075569450026008	0.3388878356802886	0.0370913090425214
tyrS	GGGCATCTTGTTCCATTGTTATG	biosynthesis	4729.0	0.006223179072010696	539.0	0.0009377027847511086	0.33276946556707515	0.037094940308590896
prs	GCGATGGCGAAGTCAGCGTACAA	biosynthesis	6600.0	0.00868534190637991	585.0	0.001017729367494246	0.27407102368673025	0.03710471647815539
rpsH	AAGTTGAAGGCGACACCAAGCCT	ribosomal protein	1940.0	0.0025529641361177313	171.0	0.00029749012280601034	0.2727716038120832	0.04082578555194887
fabG	GGTGCCAACGGCAAAGGTCTGAT	metabolism	9397.0	0.012366084529432123	808.0	0.0014056843229664114	0.2669815805247368	0.03712598746433209
gmk	ACACACCACACGCCAACCGCGTC	biosynthesis	13051.0	0.01717460563941882	1114.0	0.0019380350690403247	0.26527195415953597	0.037113603403994194
fabI	CCGCTCAATTGGGTTCTGACATC	metabolism	9391.0	0.012358188764062687	767.0	0.0013343562818257891	0.25497470019669355	0.03712873352644137
leuS	GTTATGACTGGAGCCGCGAGCTG	biosynthesis	15820.0	0.020818501357413664	1235.0	0.002148539775821186	0.24442742142040036	0.03711113236784837
rplR	CGCACAGGTAATTGCACCGAACG	ribosomal protein	2834.0	0.003729433176163737	208.0	0.00036185933066462076	0.2300241869658446	0.03968387779166782
adk	CTGTTGGACGGCTTCCCGCGTAC	biosynthesis	13376.0	0.017602292930263285	943.0	0.0016405449462343143	0.2206298277461381	0.037143941938619834
pheT	TGACGATCACAGCGGCATTATCG	biosynthesis	9884.0	0.013006957485251368	692.0	0.0012038781577880652	0.219010854040342	0.03712345309196463
thrS	TTACGACGTTGATCTTGACCGCA	biosynthesis	3281.0	0.00431766769618674	222.0	0.00038621524715166255	0.2110416307185416	0.03941236485634692
msbA	CGTGGTATCACCAGCTATGTCTC	metabolism	4691.0	0.006173172558004266	314.0	0.0005462684126379371	0.20852479716016148	0.038069963655649054
dicA	CCCTCAGTAAAGTATTGCAATGC	cell division	5391.0	0.007094345184438499	337.0	0.0005862817040095058	0.192559250710761	0.037882737452720465
glyQ	CAGCACTACTATCAGTTCCAGGT	biosynthesis	916.0	0.0012054201797339391	55.0	9.568395762766415e-05	0.1831566695411967	0.051924869566464193
rpsF	TGGTCCATCCTGACCAGAGCGAA	ribosomal protein	10795.0	0.014205797860510776	648.0	0.0011273309916859338	0.18309493473621438	0.037144109254963614
pheS	GGTAAAAAAGGGCACTTAACCCT	biosynthesis	9670.0	0.012725341853741474	567.0	0.000986414617725192	0.1776147620610699	0.037165318228375176
ftsZ	GGTATCCTGACCGTTGCTGTCGT	cell division	688.0	0.0009053810956953603	38.0	6.610891617911341e-05	0.16366063810014378	0.056917970120106395
ileS	CGGTTATGACTCGCCGTATGTGC	biosynthesis	7149.0	0.00940780443768333	389.0	0.0006767465366756609	0.16017183969857274	0.03756751106785816
secY	TTCCGATCCCTGGTATTGATGCC	biosynthesis	8761.0	0.011529133400271877	441.0	0.0007672113693418162	0.1419941007685115	0.03737532947607364
rpsB	GTTGGTACTAAACGCGCTGCAAG	ribosomal protein	3170.0	0.0041715960368521685	158.0	0.00027487391463947155	0.1396898164769449	0.04140579990771367
cysS	CTCGGCTATAAACTGAAGTATGT	biosynthesis	8106.0	0.010667179014108416	398.0	0.0006924039115601879	0.13618462559657712	0.03754665259431885
rpsD	GGTCCTAAGCTCAAGCTGAGCCG	ribosomal protein	3376.0	0.0044426839812028145	158.0	0.00027487391463947155	0.12499300986067804	0.04141455702215713
rpsE	TCCTTCACAGCTCTGACTGTAGT	ribosomal protein	3544.0	0.00466376541154703	162.0	0.00028183274792148346	0.11949264175264654	0.04124895796347921
rplQ	GCGAGCCGTGCCGGTGGTTACAC	ribosomal protein	3619.0	0.004762462478664984	162.0	0.00028183274792148346	0.1146041991916408	0.04125207908195907
glyS	CTGCGGAGCTGGATAACGCTGGC	biosynthesis	9817.0	0.012918788105292664	434.0	0.0007550334110982953	0.11169340152517847	0.037413044979997555
rpsN	GCTGATAAATACTTCGCGAAACG	ribosomal protein	8340.0	0.010975113863516432	365.0	0.0006349935369835894	0.10933695860472081	0.03772963959142907
rplO	GAGGGTGGTCAGATGCCTCTGTA	ribosomal protein	5103.0	0.006715348446705557	212.0	0.0003688181639466327	0.09718070280084184	0.039681259114507865
rpsK	AACAACACCATCGTGACTATCAC	ribosomal protein	2014.0	0.0026503452423407787	83.0	0.0001443957906017477	0.09530395128872149	0.04723753395954631
rplL	CGCTGCTGCTGCTGTAGCTGTAG	ribosomal protein	14532.0	0.019123543724774674	569.0	0.000989894034366198	0.08335450846336087	0.03718800843890328
rplN	GGCCGGTAACTCGTGAGCTTCGT	ribosomal protein	2515.0	0.003309641650688708	98.0	0.00017049141540929249	0.08222641989238579	0.04558683492161452
rplF	TCTCATCCTGTTGACCATCAGCT	ribosomal protein	5991.0	0.007883921721382128	232.0	0.0004036123303566924	0.08077549594718152	0.03928753938496266
alaS	CCAACGCCGGGATGAACCAGTTC	biosynthesis	1772.0	0.002331882705773515	66.0	0.00011482074915319697	0.07168729848641586	0.049699755994295436
rpmD	CTTCATGGTTAAAGTTGAGGAGT	ribosomal protein	5459.0	0.007183830525292111	190.0	0.00033054458089556705	0.05586361550823503	0.0402748360240427
argS	TCAACATTTTCCTTGATCCGGCA	biosynthesis	8321.0	0.010950110606513217	283.0	0.0004923374547023446	0.05047276434545959	0.03849931134850074
lolD	AGCGTCGGCGAAGGTGAAATGAT	metabolism	8455.0	0.011126449366430627	274.0	0.00047668007981781777	0.039199374754838597	0.03862769926914426
lolC	TACCATCGGCATTACCCTCGGGG	biosynthesis	10590.0	0.013936025877055037	343.0	0.0005967199539325237	0.03907102593144341	0.03791636932459285
lptB	CGTCGCCTCAGCGTTTACGATAA	metabolism	6916.0	0.009101185549170221	191.0	0.00033228428921607006	0.0018657762314388505	0.04027984310267699
accC	TCTTCATTGGCCCGAAAGCAGAA	metabolism	6319.0	0.00831555689491131	173.0	0.0003009695394470163	-0.00016629422994531902	0.04086905808878465
rplM	CAGCTAAACCAGAAACCGTAAAA	ribosomal protein	4396.0	0.005784964094006983	103.0	0.0001791899570118074	-0.03651070860379473	0.04516399310201749
rplE	ACTACAATTCTGTCATGCAAGTC	ribosomal protein	6409.0	0.008433993375452855	147.0	0.0002557371231139387	-0.04148386454254822	0.042047805081284445
rplX	CAACGTAGCAATCTTCAATGCGG	ribosomal protein	10435.0	0.0137320519383446	214.0	0.0003722975805876387	-0.06760918427101761	0.03973988002628023
murA	GTCAGGGGCAAGTTTCACTACCT	biosynthesis	2681.0	0.003528091159243112	20.0	3.479416641005969e-05	-0.30367039378868715	0.06741642727413914
